# A platform for mapping reactive cysteines within the immunopeptidome

**DOI:** 10.1101/2024.04.02.587775

**Authors:** Chenlu Zhang, Chen Zhou, Assa Magassa, Deyu Fang, Xiaoyu Zhang

## Abstract

The major histocompatibility complex class I (MHC-I) antigen presentation pathways play pivotal roles in orchestrating immune responses. Recent studies have begun to utilize cysteines within the immunopeptidome for therapeutic applications, such as using covalent ligands to create haptenated neoantigens for inducing an immune response. In this study, we report a platform for mapping reactive cysteines present on MHC-I-bound peptide antigens. We have developed cell-impermeable sulfonated maleimide probes capable of effectively capturing reactive cysteines on antigens. Utilizing these probes in chemoproteomic experiments, we discovered that cysteines on MHC-I-bound antigens exhibit various degrees of reactivity. Furthermore, interferon-gamma stimulation produces increased reactivity of cysteines at position 8 of 9-mer MHC-I-bound antigens. Our findings may open up new avenues for understanding the distinctive roles of cysteine within the MHC-I immunopeptidome and leveraging the differentially reactive cysteines for therapeutic intervention.
