## Supplementary Table 6 for "A platform for mapping reactive cysteines within the immunopeptidome"

### Sheet: MS-DTB enrichment 8-12-mers
Sequence	Length	Modifications	Uniprot	Gene	HLA	HLA-A	HLA-B	MHC-I prediction score (HLA-A)	Percentile rank (HLA-A)	MHC-I prediction score (HLA-B)	Percentile rank (HLA-B)
RYFIPVSCF	9	1xMS-DTB [C8]	Q99808	S29A1	MT2 WT	A*24:02	B*40:01	0.947081	0.01	0.000914	7.8
CYIKILHQL	9	1xMS-DTB [C1]	P51685	CCR8	MT2 WT	A*24:02	B*40:01	0.921146	0.02	0.000849	8.1
RYMPQNPCI	9	1xMS-DTB [C8]	Q09028	RBBP4	MT2 WT	A*24:02	B*40:01	0.886661	0.03	0.000782	8.3
RYRPDMPCF	9	1xMS-DTB [C8]	Q15398	DLGP5	MT2 WT	A*24:02	B*40:01	0.857694	0.04	0.001276	6.8
QFIDKPVCF	9	1xMS-DTB [C8]	P35244	RFA3	MT2 WT	A*24:02	B*40:01	0.830459	0.05	0.003731	4.2
KFLGTHCTF	9	1xMS-DTB [C7]	Q92839	HYAS1	MT2 WT	A*24:02	B*40:01	0.782385	0.06	0.001757	5.9
RYAGLYFCI	9	1xMS-DTB [C8]	P53680	AP2S1	MT2 WT	A*24:02	B*40:01	0.741521	0.07	8.8e-05	21
RFPIFKACF	9	1xMS-DTB [C8]	Q9Y5J1	UTP18	MT2 WT	A*24:02	B*40:01	0.709476	0.09	0.000231	14
CYSKIVDKL	9	1xMS-DTB [C1]	Q96Q15	SMG1	MT2 WT	A*24:02	B*40:01	0.689522	0.11	0.000222	15
CYVKDLSRL	9	1xMS-DTB [C1]	O14595	CTDS2	MT2 WT	A*24:02	B*40:01	0.475981	0.21	0.000197	15
RYNENLSKYCI	11	1xMS-DTB [C10]	O14578	CTRO	MT2 WT	A*24:02	B*40:01	0.156565	0.63	0.006488	3.4
RFLTCGTKLL	10	1xMS-DTB [C5]	O00443	P3C2A	MT2 WT	A*24:02	B*40:01	0.04832	1.4	0.000155	17
VESPVICKI	9	1xMS-DTB [C7]	Q96DZ1	ERLEC	MT2 WT	A*24:02	B*40:01	0.007965	3.3	0.7321	0.14
QESKTHQCL	9	1xMS-DTB [C8]	P17010	ZFX	MT2 WT	A*24:02	B*40:01	0.003148	5	0.881267	0.07
REKTNICYL	9	1xMS-DTB [C7]	Q8IWF6	DEN6A	MT2 WT	A*24:02	B*40:01	0.002768	5.3	0.639665	0.19
MPLGTIHCI	9	1xMS-DTB [C8]	P22059	OSBP1	MT2 WT	A*24:02	B*40:01	0.002625	5.4	0.000678	8.8
EEIRHVYCL	9	1xMS-DTB [C8]	Q68CQ4	UTP25	MT2 WT	A*24:02	B*40:01	0.002242	5.8	0.584556	0.21
LPISGTHCI	9	1xMS-DTB [C8]	Q08357	S20A2	MT2 WT	A*24:02	B*40:01	0.001921	6.2	0.000522	9.8
QGCSPAQKL	9	1xMS-DTB [C3]	Q53H54	TYW2	MT2 WT	A*24:02	B*40:01	0.001576	6.7	0.000565	9.5
LERFVEECF	9	1xMS-DTB [C8]	Q53EL6	PDCD4	MT2 WT	A*24:02	B*40:01	0.000931	8.3	0.082005	1.1
QEYSCVVKM	9	1xMS-DTB [C5]	P12004	PCNA	MT2 WT	A*24:02	B*40:01	0.000875	8.5	0.848038	0.09
REIADGLCL	9	1xMS-DTB [C8]	P13693	TCTP	MT2 WT	A*24:02	B*40:01	0.000731	9.2	0.947275	0.04
KGKGALNCL	9	1xMS-DTB [C8]	Q92824	PCSK5	MT2 WT	A*24:02	B*40:01	0.000641	9.7	0.000347	12
CTHRPDPKI	9	1xMS-DTB [C1]	Q8WXI7	MUC16	MT2 WT	A*24:02	B*40:01	0.000411	12	0.000125	18
SMQCVKDDEL	10	1xOxidation [M2]; 1xMS-DTB [C4]	O43586	PPIP1	MT2 WT	A*24:02	B*40:01	0.000403	12	0.000621	9.1
KVMRCLEHPNVL	12	1xMS-DTB [C5]	P53667	LIMK1	MT2 WT	A*24:02	B*40:01	0.000223	15	0.000288	13
DGRLTICTI	9	1xMS-DTB [C7]	Q15005	SPCS2	MT2 WT	A*24:02	B*40:01	0.000136	18	3.6e-05	29
AELKMTGNCL	10	1xMS-DTB [C9]	Q8TDN6	BRX1	MT2 WT	A*24:02	B*40:01	0.000116	19	0.564018	0.23
QLSVLPLQGCGL	12	1xMS-DTB [C10]	Q8IVU1	IGDC3	MT2 HLAKO	A*24:02	B*40:01	5.8e-05	25	9e-06	45
AGILPIPTCGVL	12	1xMS-DTB [C9]	Q96GX1	TECT2	MT2 WT	A*24:02	B*40:01	4.2e-05	28	5.9e-05	24
CGAKVLLV	8	1xMS-DTB [C1]	O14975	S27A2	MT2 WT	A*24:02	B*40:01	3.4e-05	30	4e-06	56
KELDTIQECIK	11	1xMS-DTB [C9]	Q9BZF9	UACA	MT2 WT	A*24:02	B*40:01	2.8e-05	32	0.006916	3.3
CQAFGIIYPSFH	12	1xMS-DTB [C1]	P59543	T2R20	MT2 WT	A*24:02	B*40:01	2.6e-05	33	5e-06	53
MPVEAKCI	8	1xMS-DTB [C7]	Q8WZ60	KLHL6	MT2 WT	A*24:02	B*40:01	2.4e-05	34	2e-05	35
CPSTCQRSPPSL	12	1xMS-DTB [C1]	A6NCJ1	TKTI1	MT2 WT	A*24:02	B*40:01	2.2e-05	35	1.4e-05	39
RVIWKIAKPPTC	12	1xMS-DTB [C12]	Q4AC94	C2CD3	MT2 WT	A*24:02	B*40:01	2.2e-05	35	2.1e-05	34
KNKTALQRLCML	12	1xOxidation [M11]; 1xMS-DTB [C10]	Q9NYC9	DYH9	MT2 HLAKO	A*24:02	B*40:01	2e-05	36	1.9e-05	35
QCWQLLALCA	10	1xMS-DTB [C2]	Q9ULM0	PKHH1	MT2 HLAKO	A*24:02	B*40:01	2.1e-05	36	3e-06	61
CPKIITKNSPL	11	1xMS-DTB [C1]	Q9BX63	FANCJ	MT2 WT	A*24:02	B*40:01	1.7e-05	39	2.1e-05	34
KLNAPENGYMKC	12	1xOxidation [M10]; 1xMS-DTB [C12]	P78539	SRPX	MT2 HLAKO	A*24:02	B*40:01	1.5e-05	40	3e-06	61
CGKHQPHKVTQ	11	1xMS-DTB [C1]	Q969Q0	RL36L	MT2 HLAKO	A*24:02	B*40:01	1.4e-05	41	2e-06	68
REAVSQLRELC	11	1xMS-DTB [C11]	P17028	ZNF24	MT2 WT	A*24:02	B*40:01	1.4e-05	41	0.024865	1.9
ELEAPLKIC	9	1xMS-DTB [C9]	P62136	PP1A	MT2 WT	A*24:02	B*40:01	1.2e-05	43	4.1e-05	27
AKCESAFLSK	10	1xMS-DTB [C3]	P83731	RL24	MT2 WT	A*24:02	B*40:01	1.1e-05	44	5e-05	25
QHSGEKPFRCE	11	1xMS-DTB [C10]	Q9Y2D9	ZN652	MT2 WT	A*24:02	B*40:01	1.1e-05	44	3e-06	61
QGPKGAEKRYLC	12	1xMS-DTB [C12]	A6NM28	ZFP92	MT2 WT	A*24:02	B*40:01	1.1e-05	44	1e-06	81
SCLQQLHMFAPR	12	1xMS-DTB [C2]	Q86XA9	HTR5A	MT2 WT	A*24:02	B*40:01	1e-05	46	1e-06	81
YCFNKPEDK	9	1xMS-DTB [C2]	P62979	RS27A	MT2 WT	A*24:02	B*40:01	8e-06	49	3e-05	31
KAEEVCLPTCQH	12	1xMS-DTB [C10]	Q5T870	PRR9	MT2 WT	A*24:02	B*40:01	8e-06	49	6e-06	50
KDYFVCGVKLPN	12	1xMS-DTB [C6]	Q9P2Y5	UVRAG	MT2 WT	A*24:02	B*40:01	8e-06	49	2e-06	68
EICPEKLSYKH	11	1xMS-DTB [C3]	Q96NL3	ZN599	MT2 HLAKO	A*24:02	B*40:01	7e-06	51	1.2e-05	41
ELLTDKDARDCI	12	1xMS-DTB [C11]	Q06546	GABPA	MT2 HLAKO	A*24:02	B*40:01	7e-06	51	3e-06	61
RLSHNPLHCECA	12	2xMS-DTB [C9; C11]	Q9BY71	LRRC3	MT2 HLAKO	A*24:02	B*40:01	6e-06	53	3e-06	61
RVCEEIAIIP	10	1xMS-DTB [C3]	P08708	RS17	MT2 WT	A*24:02	B*40:01	5e-06	56	2.4e-05	33
KPSPCKSTQPKP	12	1xMS-DTB [C5]	Q9BX69	CARD6	MT2 WT	A*24:02	B*40:01	5e-06	56	5e-06	53
QPDAPCIQCLEC	12	1xMS-DTB [C9]	P12757	SKIL	MT2 WT	A*24:02	B*40:01	4e-06	60	4e-06	56
WKGLCIESKQLV	12	1xMS-DTB [C5]	Q6Q759	SPG17	MT2 WT	A*24:02	B*40:01	4e-06	60	1.8e-05	36
QKSGTCPVCRRH	12	1xMS-DTB [C9]	O43164	PJA2	MT2 HLAKO	A*24:02	B*40:01	3e-06	66	3e-06	61
GLCSIPNPSIIS	12	1xMS-DTB [C3]	A8MYZ0	MIY4B	MT2 HLAKO	A*24:02	B*40:01	3e-06	66	1e-06	81
KAPKSACG	8	1xMS-DTB [C7]	P49207	RL34	MT2 HLAKO	A*24:02	B*40:01	3e-06	66	0	100
VCFSIFCVILR	11	1xMS-DTB [C2]	P50443	S26A2	MT2 HLAKO	A*24:02	B*40:01	1.4e-05	71	0	100
KALKAAGCNIP	11	1xMS-DTB [C8]	Q9Y315	DEOC	MT2 HLAKO	A*24:02	B*40:01	2e-06	74	5e-06	53
EGCTVELAE	9	1xMS-DTB [C3]	Q6ICB4	SESQ2	MT2 HLAKO	A*24:02	B*40:01	2e-06	74	2e-06	68
KTVKNRSCVYG	11	1xMS-DTB [C8]	P0DKV0	S31C1	MT2 HLAKO	A*24:02	B*40:01	2e-06	74	2e-06	68
ASCLLLLLLP	10	1xMS-DTB [C3]	P08571	CD14	MT2 HLAKO	A*24:02	B*40:01	2e-06	74	1e-06	81
TGAGWGGCT	9	1xMS-DTB [C8]	Q01415	GALK2	MT2 WT	A*24:02	B*40:01	2e-06	74	2e-06	68
IIGGKKREVC	10	1xMS-DTB [C10]	Q96NJ5	KLH32	MT2 WT	A*24:02	B*40:01	2e-06	74	1e-06	81
TGCIGAKHRIS	11	1xMS-DTB [C3]	P62913	RL11	MT2 WT	A*24:02	B*40:01	2e-06	74	0	100
KVIFCSREKVSH	12	1xMS-DTB [C5]	P06858	LIPL	MT2 WT	A*24:02	B*40:01	2e-06	74	9e-06	45
KDSQPIDLSACT	12	1xMS-DTB [C11]	Q15645	PCH2	MT2 HLAKO	A*24:02	B*40:01	1e-06	88	3e-06	61
QPGFHMAPNGDC	12	1xOxidation [M6]; 1xMS-DTB [C12]	Q14767	LTBP2	MT2 HLAKO	A*24:02	B*40:01	1e-06	88	1e-06	81
KGGKVVNDDCTH	12	1xMS-DTB [C10]	Q9BPU6	DPYL5	MT2 HLAKO	A*24:02	B*40:01	1e-06	88	1e-06	81
CTISWENPLD	10	1xMS-DTB [C1]	Q8WZ42	TITIN	MT2 HLAKO	A*24:02	B*40:01	1e-06	88	0	100
EEATCSIC	8	1xMS-DTB [C8]	Q9Y577	TRI17	MT2 WT	A*24:02	B*40:01	1e-06	88	0.000204	15
QGIICNANNP	10	1xMS-DTB [C5]	O95477	ABCA1	MT2 WT	A*24:02	B*40:01	1e-06	88	1e-06	81
KCKSRCNEMLP	11	1xOxidation [M9]; 1xMS-DTB [C6]	Q2KHR2	RFX7	MT2 WT	A*24:02	B*40:01	1e-06	88	1e-06	81
QKCLSVGMVKE	11	1xOxidation [M8]; 1xMS-DTB [C3]	Q92570	NR4A3	MT2 WT	A*24:02	B*40:01	1e-06	88	1e-06	81
EVNGKEQTMSEC	12	1xMS-DTB [C12]	P10643	CO7	MT2 WT	A*24:02	B*40:01	1e-06	88	1e-06	81
FMKTLRSKMGKC	12	2xOxidation [M2; M9]; 1xMS-DTB [C12]	A0JP26	POTB3	MT2 WT	A*24:02	B*40:01	1e-06	88	0	100
KCESAFLSKRNP	12	1xMS-DTB [C2]	P83731	RL24	MT2 WT	A*24:02	B*40:01	1e-06	88	1e-06	81
LCVAALSVNN	10	1xMS-DTB [C2]	O60346	PHLP1	MT2 HLAKO	A*24:02	B*40:01	0	100	0	100
PVLHTACALDIK	12	1xMS-DTB [C7]	Q92896	GSLG1	MT2 HLAKO	A*24:02	B*40:01	0	100	0	100
